# Targeted single cell expression profiling identifies integrators of sleep and metabolic state

**DOI:** 10.1101/2024.09.25.614841

**Authors:** Meng-Fu Maxwell Shih, Jiwei Zhang, Elizabeth B. Brown, Joshua Dubnau, Alex C. Keene

## Abstract

Animals modulate sleep in accordance with their internal and external environments. Metabolic cues are particularly potent regulators of sleep, allowing animals to alter their sleep timing and amount depending on food availability and foraging duration. The fruit fly, *Drosophila melanogaster*, suppresses sleep in response to acute food deprivation, presumably to forage for food. This process is dependent on a single pair of Lateral Horn Leucokinin (LHLK) neurons, that secrete the neuropeptide Leucokinin. These neurons signal to insulin producing cells and suppress sleep under periods of starvation. The identification of individual neurons that modulate sleep-metabolism interactions provides the opportunity to examine the cellular changes associated with sleep modulation. Here, we use single-cell sequencing of LHLK neurons to examine the transcriptional responses to starvation. We validate that a Patch-seq approach selectively isolates RNA from individual LHLK neurons. Single-cell CEL-Seq comparisons of LHLK neurons between fed and 24-hr starved flies identified 24 genes that are differentially expressed in accordance with starvation state. In total, 12 upregulated genes and 12 downregulated genes were identified. Gene-ontology analysis showed an enrichment for *Attacins*, a family of anti-microbial peptides, along with several transcripts with diverse roles in regulating cellular function. Targeted knockdown of differentially expressed genes identified multiple genes that function within LHLK neurons to regulate sleep-metabolism interactions. Functionally validated genes include an essential role for the E3 ubiquitin Ligase *insomniac,* the sorbitol dehydrogenase *Sodh1,* as well as *AttacinC* and *AttacinB* in starvation-induced sleep suppression. Taken together, these findings provide a pipeline for identifying novel regulators of sleep-metabolism interactions within individual neurons.
