## Supplemental File 8 for "Targeted single cell expression profiling identifies integrators of sleep and metabolic state"

### Sheet: Table 2
Validation Data for Figure 3, 4, 5 and S2
	Stock Number	Gene ID	Gene Name	Sleep Duration Mean		Waking Activity Mean		ABL Mean		Sleep Bouts Mean		pWake Mean		pDoze Mean
				Fed	Starved	Fed	Starved	Fed	Starved	Fed	Starved	Fed	Starved	Fed	Starved
Transcripts up-regulated by food deprivation in LHLK neurons	34556	FBgn0024289	Sodh-1	895.208	649.792	0.735906	1.09038	38.4916	28.0218	22.3889	23.1889	0.28754	0.446592	0.374437	0.325256
	v47041	FBgn0041579	AttC	895	729.375	0.916976	0.962362	39.0558	33.63	22.9896	21.7604	0.271669	0.382978	0.418679	0.332062
	57392	FBgn0041581	AttB	883.542	625.833	0.97141	1.05573	40.0297	27.9398	22.0833	22.4054	0.298869	0.400118	0.417482	0.325937
	78778	FBgn0001125	Got2	873.75	533.542	0.976243	1.20058	38.0391	19.542	22.9655	27.2578	0.346248	0.565725	0.372425	0.206824
	55936	FBgn0022355	Tsf1	821.042	466.458	0.918673	1.19922	42.7739	18.5657	18.7667	25.1538	0.343028	0.662606	0.382726	0.253496
	53892	FBgn0031689	Cyp28d1	802.292	487.5	0.893259	1.13969	41.3075	17.9594	19.4396	27.1731	0.275625	0.596869	0.404129	0.265911
	v46326	FBgn0035189	CG9119	826.875	467.917	0.846203	1.22062	38.9528	21.8897	20.7667	21.4612	0.347236	0.526789	0.44506	0.280562
	Crossed to WT	NA	Average of CTRLs	853.958	486.458	0.91696	1.19969	37.8544	18.529	22.3572	26.2296	0.292019	0.548933	0.406809	0.262667
Transcripts down-regulated by food deprivation in LHLK neurons	v14434	FBgn0038914	fit	855	637.708	0.820192	0.995083	42.0859	26.0435	20.5082	24.5386	0.280276	0.463623	0.415115	0.233326
	v106345	FBgn0034290	CG5773	841.042	618.958	0.92365	1.10539	35.9572	24.2492	23.3889	25.5267	0.242429	0.479517	0.404924	0.247797
	25889	FBgn0025394	inc	643.125	583.958	1.04656	1.08414	27.5895	23.0859	23.3264	25.2968	0.398986	0.483785	0.311699	0.280425
	62275	FBgn0025885	Inos	804.583	446.042	0.980177	1.1431	41.9716	16.3622	18.881	27.5701	0.295016	0.592063	0.421614	0.218961
	57865	FBgn0036576	CG5151	755.625	496.042	0.854048	1.18304	34.7414	20.1336	21.7373	24.6354	0.297353	0.516765	0.49635	0.192032
	50626	FBgn0010638	Sec61β	928.542	525.208	0.934217	1.23376	36.9418	19.6372	25.1205	26.881	0.27093	0.542156	0.488226	0.187635
	31764	FBgn0028969	δCOP	893.75	498.75	0.930588	1.20955	37.4559	19.5677	23.868	25.5523	0.319582	0.483621	0.443022	0.223277
Screening Data for Figure S1
Up/Down regulated	Stock Number	Gene ID	Gene Name	Sleep Duration Mean		Waking Activity Mean		ABL Mean		Sleep Bouts Mean		pWake Mean		pDoze Mean
				Fed	Starved	Fed	Starved	Fed	Starved	Fed	Starved	Fed	Starved	Fed	Starved
	v60100	NA	KK Control	958.125	472.188	0.816591	1.21399	36.1868	24.9106	24.8508	19.017	0.250812	0.461874	0.479406	0.284587
Up	v101213	FBgn0041579	AttC	901.25	650.938	0.876658	1.13991	38.7771	22.1436	21.8142	29.4919	0.243947	0.555992	0.470042	0.331532
Down	v106345	FBgn0034290	CG5773	908.125	482.812	0.857115	1.3645	31.2633	29.3368	27.2634	16.5112	0.230831	0.476315	0.53073	0.269298
	v6000	NA	GD Control	792.812	399.688	0.955934	1.16005	33.9962	24.7451	21.8882	16.2048	0.28769	0.430041	0.471008	0.225286
Up	v14666	FBgn0022355	Tsf1	765	381.562	0.916958	1.35526	34.8887	27.8376	20.58	13.7514	0.301848	0.716644	0.357018	0.215323
Up	v46326	FBgn0035189	CG9119	822.812	398.438	0.99643	1.18259	35.2184	27.611	21.928	14.4774	0.315818	0.601401	0.421623	0.232669
Up	v7870	FBgn0031689	Cyp28d1	767.5	417.5	0.956686	1.04991	38.6499	25.5098	19.7461	16.4196	0.260182	0.504049	0.368232	0.275267
Down	v14434	FBgn0038914	fit	779.688	497.812	1.05322	1.08929	26.8172	23.663	28.9107	21.1061	0.272818	0.670175	0.345045	0.300485
Down	v18225	FBgn0025394	inc	659.688	460.312	1.12583	1.28963	25.6735	29.2273	25.5508	15.8007	0.342669	0.579321	0.29811	0.243851
Down	v5617	FBgn0025885	Inos	773.438	391.562	0.953679	1.80255	27.7891	19.776	27.676	19.8644	0.318136	0.641925	0.3783	0.229032
Down	v27363	FBgn0036576	CG5151	675.312	365	1.20633	1.27222	27.5824	22.7992	24.3459	16.0615	0.351442	0.673056	0.338586	0.197539
	BL36303	NA	BL36303	889.062	493.75	0.932985	1.2854	38.5658	26.5921	22.9235	18.628	0.249406	0.554924	0.413697	0.251616
Up	34556	FBgn0024289	Sodh1	909.062	692.188	1.02434	1.32753	36.8873	31.2354	24.5058	22.2325	0.262077	0.598967	0.393313	0.311842
Down	78778	FBgn0001125	Got2	897.188	566.562	0.920869	0.997453	30.663	29.7737	29.0952	19.0909	0.285257	0.299783	0.373724	0.276852
Down	25889	FBgn0025394	inc	741.562	601.25	0.828423	1.169	22.0242	23.5385	33.4812	25.6264	0.361781	0.370238	0.298336	0.27866
Down	50626	FBgn0010638	Sec61β	968.125	532.5	0.8673	1.27387	31.1192	23.349	32.4775	22.8804	0.296814	0.591414	0.461463	0.298876
Down	31764	FBgn0028969	δCOP	880	581.875	0.852202	1.22161	32.0877	27.7233	28.6302	21.057	0.272573	0.425759	0.431091	0.232801
	BL36304	NA	BL36304	827.188	486.875	0.997137	1.15349	37.6573	25.1762	22.9316	19.4017	0.243985	0.449966	0.494099	0.324961
Down	62275	FBgn0025885	Inos	841.25	516.875	0.809668	1.18776	31.3295	26.2527	28.0318	19.7526	0.327905	0.597687	0.516684	0.319837
Down	57865	FBgn0036576	CG5151	755.938	492.5	1.12813	1.21483	28.0784	26.1665	28.1056	18.8831	0.305058	0.540653	0.43069	0.248229
Up	57392	FBgn0041581	AttB	847.5	626.562	0.758736	1.06577	31.6841	29.6983	27.924	21.1663	0.253889	0.287182	0.424432	0.323897
Up	62986	FBgn0022355	Tsf1	880.625	499.375	0.7976	1.11162	37.0611	26.7125	24.8057	18.7553	0.237863	0.57424	0.48042	0.305157
Up	53892	FBgn0031689	Cyp28d1	837.188	553.438	1.02636	1.1629	34.2005	28.9587	25.5547	19.1735	0.292701	0.37271	0.576472	0.30866
*: a "v" infront of a fly line means it's from VDRC. Otherwise, it's from BDSC.
**: a specific GD control (v6000) or KK control (v60100) was used for screening experiments with VDRC lines, and all hits were validated with controls backcrossed to genetic background as indicated.
